# Exometabolomic analysis of decidualizing human endometrial stromal and perivascular cells

**DOI:** 10.1101/2020.08.06.221119

**Authors:** Sarah Harden, Jieliang Zhou, Maria Diniz-da-Costa, Emma S. Lucas, Liang Cui, Keisuke Murakami, Jinling Fang, Qingfeng Chen, Jan J Brosens, Yie Hou Lee

## Abstract

Differentiation of endometrial fibroblasts into specialized decidual cells controls embryo implantation and transforms the cycling endometrium into a semi-permanent, immune-protective matrix that accommodates the placenta throughout pregnancy. This process starts during the midluteal phase of the menstrual cycle with decidual transformation of perivascular cells (PVC) surrounding the terminal spiral arterioles and endometrial stromal cells (EnSC) underlying the luminal epithelium. Decidualization involves extensive cellular reprogramming and acquisition of a secretory phenotype, essential for coordinated placental trophoblast invasion. Secreted metabolites are an emerging class of signalling molecules. Here, we used liquid chromatography-mass spectrometry to characterise the dynamic changes in metabolite secretion (exometabolome) of primary PVC and EnSC decidualized over 8 days. We identified 79 annotated metabolites differentially secreted upon decidualization, including prostaglandin, sphingolipid, and hyaluronic acid metabolites. Secreted metabolites encompassed 21 metabolic pathways, most prominently glycerolipid and pyrimidine metabolism. Although temporal exometabolome changes were comparable between decidualizing PVC and EnSC, 32 metabolites were differentially secreted across the decidualization time-course. Further, targeted metabolomics demonstrated a conspicuous difference in xanthine secretion between decidualized PVC and EnSC. Taken together, our findings indicate that the metabolic footprints generated by different decidual subpopulations encode spatiotemporal information that may be important for optimal embryo implantation.
