## Supplementary material for "Exometabolomic analysis of decidualizing human endometrial stromal and perivascular cells": Table S1

Mass @ Retention time	Compound Name	HMDB ID
683.196@11.866726	(6S)-6-?-hydroxy-1,4,5,6-tetrahydronicotinamide-adenine dinucleotide	HMDB0059644
453.1028@3.3651888	?-1-O-[N-(2-hydroxymethyl-3-chlorophenyl)-anthraniloyl]-D-glucupyranuronic acid	HMDB0060033
965.2441@4.1521664	3-Hydroxydodecanoyl-CoA	HMDB0003936
145.0719@0.5995	5-Amino-3-oxohexanoate	HMDB0012131
177.0786@0.83460015	1,2-Dehydrosalsolinol	HMDB0012490
457.3389@6.8806386	10,11-Dihydro-12R-hydroxy-leukotriene E4	HMDB0012501
480.2043@2.7452185	11-Oxo-androsterone glucuronide	HMDB0010338
386.2464@6.202488	12?-Hydroxy-3-oxocholadienic acid	HMDB0000385
342.2177@4.9237614	17-Hydroxymethylethisterone	HMDB0060710
330.1966@3.643794	17-Hydroxyprogesterone	HMDB0000374
345.9902@1.4678063	19-Noraldosterone	HMDB0041795
282.0953@0.74048394	1-Methylinosine	HMDB0002721
470.1289@2.6343124	1-Phosphatidyl-1D-myo-inositol 3-phosphate	HMDB0003850
299.1939@2.2978332	2-(3-carboxy-3-(trimethylammonio)propyl)-L-histidine	HMDB0059617
469.0922@1.5630448	2-(?-Hydroxyethyl)thiamine diphosphate	HMDB0003904
326.2241@6.202444	2,3-Dinor-8iso prostaglandin F2?	HMDB0062618
455.1179@3.595094	20-Hydroxy-leukotriene E4	HMDB0012639
453.1507@3.414966	20-Oxo-leukotriene E4	HMDB0012642
384.0764@0.763407	20-Trihydroxy-leukotriene-B4	HMDB0012643
102.0473@0.87076676	2-Ketobutyric acid	HMDB0000005
213.9483@1.4653895	2-Oxo-3-hydroxy-4-phosphobutanoic acid	HMDB0006801
431.3029@6.20374	3-(3,5-Diiodo-4-hydroxyphenyl)pyruvate	HMDB0059637
220.0589@3.1435983	3-Hydroxy-3-carboxymethyl-adipic acid	HMDB0059775
441.3975@8.371304	3-Hydroxy-9Z-octadecenoylcarnitine	HMDB0013340
194.1149@1.0572022	3-Hydroxyphenyl-valeric acid	HMDB0041666
211.1565@3.9385552	3-Methoxytyrosine	HMDB0001434
963.2115@3.14346	3-Oxododecanoyl-CoA	HMDB0003937
397.0587@0.65318185	5-Taurinomethyl-2-thiouridine	HMDB0011610
275.964@0.96793175	6-Phosphogluconic acid	HMDB0001316
402.2401@4.6982107	7?-Hydroxy-3-oxo-5?-cholanoic acid	HMDB0000541
753.9036@1.472857	Adenosine thiamine triphosphate	HMDB0013646
278.1518@6.0244184	?-CEHC	HMDB0001518
274.2481@7.213689	Androstenol	HMDB0005935
760.1878@3.0755002	Bilirubin glucuronide	HMDB0010332
573.493@3.1164663	Biotinyl-5'-AMP	HMDB0004220
201.0995@1.0614748	Capryloylglycine	HMDB0000832
679.993@1.0539709	Cer(d18:0/26:0)	HMDB0011771
471.1129@2.5243552	Cervonyl carnitine	HMDB0006510
551.9272@0.9772927	Chenodeoxycholic acid disulfate	HMDB0000545
489.1229@2.5223129	Chondroitin 6'-sulfate	HMDB0060453
630.1477@3.6164258	CMP-N-glycoloylneuraminate	HMDB0012206
131.078@1.5602119	Creatine	HMDB0000064
329.0522@0.58262295	Cyclic AMP	HMDB0000058
222.0379@2.8685696	Cysteinyl-Threonine	HMDB0028785
252.0814@0.58253485	Deoxyinosine	HMDB0000071
468.0997@0.5947948	Deoxyuridine triphosphate	HMDB0001191
409.1304@3.2458222	dermatan L-iduronate	HMDB0060470
510.1231@2.4602172	Deuteroporphyrin IX	HMDB0000579
558.1808@2.8663418	DG(14:1/18:4/0:0)	HMDB0007048
668.1961@3.8405004	DG(18:1/22:5/0:0)	HMDB0007236
632.1278@3.3036468	DG(18:1n9/0:0/18:2n6)	HMDB0056202
652.1879@2.9273992	DG(20:2n6/0:0/20:5n3)	HMDB0056318
693.1467@4.7545934	DG(20:3/22:5/0:0)	HMDB0007467
602.1547@3.066446	DG(20:4/15:0/0:0)	HMDB0007503
726.3902@5.754097	DG(20:5/24:0/0:0)	HMDB0007586
264.1166@0.5954117	di-Hydroxymelatonin	HMDB0061136
343.2197@2.4805562	Dodecanoylcarnitine	HMDB0002250
259.9915@2.3846438	Dolichyl phosphate D-mannose	HMDB0000994
589.418@6.816319	dTDP-4-acetamido-4,6-dideoxy-D-galactose	HMDB0012222
588.1379@3.0113065	D-Urobilin	HMDB0004160
359.0214@4.7543044	Epinephrine glucuronide	HMDB0010336
275.0945@0.62623084	Ethenodeoxyadenosine	HMDB0001786
458.182@0.6028183	FMNH2N	HMDB0001142
236.0791@0.81637	Formylkynurenine	HMDB0060485
1415.481@2.4855828	Ganglioside GD3 (d18:1/14:0)	HMDB0011871
1681.783@0.95181364	Ganglioside GT3 (d18:0/12:0)	HMDB0012052
461.0177@2.3737466	Glucosylsphingosine	HMDB0000596
345.0073@2.006316	Guanosine 2',3'-cyclic phosphate	HMDB0011629
499.1344@1.0596857	Unknown
616.1321@3.4118087	Heme	HMDB0003178
755.8992@1.4710954	heparan sulfate alpha-D-glucosaminide	HMDB0060481
424.9726@1.6279374	Hyaluronic acid	HMDB0002061
136.0388@0.5867088	Hypoxanthine	HMDB0000157
159.0353@3.9084318	Indoleacetaldehyde	HMDB0001190
212.9646@0.9270143	Indoxyl sulfate	HMDB0000682
347.9881@1.463262	Inosine 2'-phosphate	HMDB0011681
501.9094@0.99167234	Isoglobotriaose	HMDB0006598
499.1344@1.0596857	Isorhamnetin 4'-O-glucuronide	HMDB0041757
278.0935@0.7417895	Isovalerylglucuronide	HMDB0002091
1058.2117@4.030332	Kinetensin 1-8	HMDB0012985
148.0524@0.87138593	L-2-Hydroxyglutaric acid	HMDB0000694
634.121@1.1280344	Lactodifucotetraose	HMDB0006587
341.0785@3.1430714	Lactosamine	HMDB0006591
212.9643@2.0059102	L-Aspartyl-4-phosphate	HMDB0012250
262.0888@0.80890197	L-?-aspartyl-L-glutamic acid	HMDB0011164
535.1577@9.83338	Lipoyl-AMP	HMDB0059635
287.282@4.83998	L-Octanoylcarnitine	HMDB0000791
165.0793@0.87172407	L-Phenylalanine	HMDB0000159
119.0741@0.8712105	L-Threonine	HMDB0000167
508.9018@0.9917442	LysoPC(17:0)	HMDB0012108
520.9566@0.8667368	LysoPC(18:1)	HMDB0002815
545.0946@3.7090218	LysoPC(20:3)	HMDB0010393
542.9359@0.98641783	LysoPC(20:4)	HMDB0010395
575.4177@2.979493	LysoPC(22:2)	HMDB0010400
501.3658@6.8640943	LysoPE(20:4/0:0)	HMDB0011518
534.1015@4.8709607	LysoPE(22:2/0:0)	HMDB0011522
883.1938@3.1718967	Malyl-CoA	HMDB0001021
197.1407@3.5827696	Metanephrine	HMDB0004063
380.1036@3.36684	Meticillin	HMDB0015541
440.1302@2.6338067	MG(0:0/24:1/0:0)	HMDB0011559
311.1263@1.0843334	N2,N2-Dimethylguanosine	HMDB0004824
381.0985@3.540464	N-Acetyl-9-O-lactoylneuraminic acid	HMDB0000768
298.012@4.8713484	N-Acetylserotonin sulfate	HMDB0060834
1281.8044@0.95943636	Neurotensin 1-10	HMDB0013023
406.9642@0.9320954	Neurotensin 11-13	HMDB0013024
236.0793@0.8910606	N'-Formylkynurenine	HMDB0001200
215.1512@3.5835	N-Nonanoylglycine	HMDB0013279
301.2608@5.706843	Nonanoylcarnitine	HMDB0013288
601.1498@2.561085	O-acetyl-ADP-ribose	HMDB0059656
281.2707@7.8985357	Oleamide	HMDB0002117
870.2403@3.8637588	P1,P4-Bis(5'-xanthosyl) tetraphosphate	HMDB0003834
869.268@1.5595633	PC
715.9595@1.4680418	PC(14:0/P-18:1)	HMDB0007898
734.0006@2.1336775	PC(16:0/16:0)	HMDB0000564
869.8443@0.9766279	PC(20:1/22:1)	HMDB0008316
738.3197@0.7209474	PC(P-16:0/18:4)	HMDB0011214
633.4447@6.7921576	PE(14:0/14:1)	HMDB0008822
631.1443@2.9670115	PE(14:1)/14:1)	HMDB0008855
645.061@0.8737999	PE(14:1/P-16:0)	HMDB0008883
677.4704@6.768448	PE(15:0/16:0)	HMDB0008890
684.273@0.76219183	PE(18:3/14:1)	HMDB0009119
735.217@3.088706	PE(22:6/14:0)	HMDB0009679
721.4965@6.7446947	PE(P-18:1/18:4)	HMDB0011445
334.098@2.9987228	Penicillin G	HMDB0015186
280.0878@2.462915	Phenylalanyl-Aspartate	HMDB0028991
328.0215@1.1701086	Phenylalanyl-Tyrosine	HMDB0029007
169.0527@1.5610762	Phosphodimethylethanolamine	HMDB0060244
808.1895@3.043151	PI(16:0/16:1)	HMDB0009779
888.2503@3.1991472	PIP(16:1)/18:0)	HMDB0009940
914.1824@4.0319853	PIP(16:1/18:1)	HMDB0009941
944.2087@2.3126273	PIP(18:0/18:1)	HMDB0009949
167.114@0.6292778	p-Synephrine	HMDB0004826
428.2021@4.7556715	Pyridinoline	HMDB0000851
399.1456@2.1779048	S-Adenosylmethionine	HMDB0001185
453.103@3.4681427	?-1-O-[N-(2-methyl-3-chlorophenyl-5-hydroxy) anthraniloyl]-D-glucupyranuronic acid	HMDB0060036
650.2146@1.551113	SM(d18:0/12:0)	HMDB0012084
760.1879@2.9757805	SM(d18:0/20:0)	HMDB0012090
336.1469@4.2830806	S-Nitrosoglutathione	HMDB0004645
266.1643@6.1713476	Tetranor 12-HETE	HMDB0060055
962.337@2.5089285	TG(20:2n6/20:5/22:6)	HMDB0053613
908.2224@4.3060164	TG
304.1237@3.1605003	Thymidine 3',5'-cyclic monophosphate	HMDB0001570
482.113@1.2137679	Thymidine 5'-triphosphate	HMDB0001342
238.14@1.9557648	Tyrosyl-Glycine	HMDB0029105
550.0795@1.5275483	UDP-L-rhamnose	HMDB0012305
1233.3206@4.0307813	unknown
2089.727@0.9437501	Unknown
1690.7642@0.9473272	Unknown
1260.8344@0.96095246	Unknown
572.0414@0.8737692	Vitamin D2 3-glucuronide	HMDB0010344
