## Supplementary material for "Exometabolomic analysis of decidualizing human endometrial stromal and perivascular cells": Table S2

D0 vs D2				D0 vs D4				D0 vs D8							D2 vs D4				D2 vs D8				D4 vs D8
Compound	Fold Change	P-value		Compound	Fold Change	P-value		Compound	Fold Change	P-value		Key			Compound	Fold Change	P-value		Compound	Fold Change	P-value		Compound	Fold Change	P-value
PE(18:3/14:1)	0.124321279	<0.000001		PE(18:3/14:1)	0.124321279	<0.000001		PE(18:3/14:1)	0.124321279	<0.000001			Higher levels at D0 (Day 0)		Guanosine 2',3'-cyclic phosphate	1.49587482	0.000009		?-1-O-[N-(2-methyl-3-chlorophenyl-5-hydroxy) anthraniloyl]-D-glucupyranuronic acid	0.164255428	0.000109		?-1-O-[N-(2-methyl-3-chlorophenyl-5-hydroxy) anthraniloyl]-D-glucupyranuronic acid	0.262343937	0.000371																								P-value determined using holm-sidak multiple correction
PC(P-16:0/18:4)	0.170895324	<0.000001		PC(P-16:0/18:4)	0.246676418	0.000002		?-1-O-[N-(2-methyl-3-chlorophenyl-5-hydroxy) anthraniloyl]-D-glucupyranuronic acid	0.133473677	0.000003			Lower levels at D0 (Day 0)		L-Aspartyl-4-phosphate	1.603512923	0.000003		?-1-O-[N-(2-hydroxymethyl-3-chlorophenyl)-anthraniloyl]-D-glucupyranuronic acid)	0.176746495	0.000094		?-1-O-[N-(2-hydroxymethyl-3-chlorophenyl)-anthraniloyl]-D-glucupyranuronic acid)	0.274570343	0.000207
Isorhamnetin 4'-O-glucuronide	0.223923292	<0.000001		Isorhamnetin 4'-O-glucuronide	0.254447019	<0.000001		?-1-O-[N-(2-hydroxymethyl-3-chlorophenyl)-anthraniloyl]-D-glucupyranuronic acid)	0.144686206	0.000003					2-Oxo-3-hydroxy-4-phosphobutaoate	2.430018423	0.000008		PC(16:0/16:0)	0.278285907	0.000003		PC(16:0/16:0)	0.348100753	0.00031
Phenylalanyl-Tyrosine	0.372815804	<0.000001		Phenylalanyl-Tyrosine	0.407615761	<0.000001		Isorhamnetin 4'-O-glucuronide	0.223248199	<0.000001					Inosine 2'-phosphate	2.547523675	0.000029		3-Hydroxy-3-carboxymethyl-adipic acid	0.342291183	0.000006		3-Hydroxy-3-carboxymethyl-adipic acid	0.372620488	0.000001
Neurotensin 11-13	0.476070984	<0.000001		Neurotensin 11-13	0.511976757	<0.000001		PC	0.232472734	0.000325					Hypoxanthine	2.64910696	0.000259		Lactosamine	0.418956365	<0.000001		Inosine 2'-phosphate	0.392337805	0.000075
20-Trihydroxy-leukotriene-B4	0.712186473	0.000466		SM(d18:0/12:0)	0.740113576	0.000307		PC(P-16:0/18:4)	0.236849617	<0.000001					N-Acetylserotonin sulfate	2.671191153	0.000005		1-Methylinosine	1.922014897	0.000149		Lactosamine	0.422339028	<0.000001
L-Phenylalanine	2.25643112	0.000004		Unknown	0.893714939	0.000122		3-Hydroxy-3-carboxymethyl-adipic acid	0.366429661	0.000004					LysoPE(22:2/0:0)	5.06519993	0.000323		Guanosine 2',3'-cyclic phosphate	2.152939117	<0.000001		SM(d18:0/12:0)	0.521907687	0.000002
Indoxyl sulfate	2.301015853	<0.000001		Deoxyuridine triphosphate	2.057769097	0.000239		Phenylalanyl-Tyrosine	0.372815804	<0.000001									Alpha-CEHC	2.216400125	<0.000001		Creatine	0.589586048	0.000339
2-Ketobutyric acid	2.409180407	0.000001		?-CEHC	2.060819763	0.000177		SM(d18:0/12:0)	0.386270965	<0.000001									5-Amino-3-oxohexanoate	2.307966407	0.000014		Tyrosyl-Glycine	0.763512445	0.000357
L-Threonine	2.419688228	0.00004		7?-Hydroxy-3-oxo-5?-cholanoate	2.164503181	0.000002		Phosphodimethylethanolamine	0.390240138	<0.000001									L-Aspartyl-4-phosphate	2.469167877	<0.000001		Guanosine 2',3'-cyclic phosphate	1.439250857	0.000024
N'-Formylkynurenine	2.425894555	0.000002		17-Hydroxymethylethisterone	2.217073941	0.000043		Lactosamine	0.448684922	<0.000001									Isovalerylglucuronide	2.892450417	<0.000001		L-Aspartyl-4-phosphate	1.539849066	0.000026
L-2-Hydroxyglutaric acid	2.516750104	0.000009		Indoxyl sulfate	2.394996452	<0.000001		Malyl-CoA	0.471361575	0.000087									7?-Hydroxy-3-oxo-5?-cholanoate	3.013783878	<0.000001		7?-Hydroxy-3-oxo-5?-cholanoate	1.78895947	0.000022
L-?-aspartyl-L-glutamic acid	2.565996526	0.000081		N'-Formylkynurenine	2.562293287	<0.000001		Neurotensin 11-13	0.514900516	<0.000001									TG(20:2n6/20:5/22:6)	3.157145201	0.000003		N-Acetylserotonin sulfate	1.897010345	<0.000001
LysoPC(18:1)	2.682086886	0.000006		L-beta-aspartyl-L-glutamic acid	2.672343822	0.000057		Creatine	0.571863464	0.000206									17-Hydroxymethylethisterone	3.183784172	<0.000001		17-Hydroxymethylethisterone	2.02795178	0.000005
1,2-Dehydrosalsolinol	2.7569463	0.000058		TG(20:2n6/20:5/22:6)	2.692512886	0.000083		20-Trihydroxy-leukotriene-B4	0.604983987	<0.000001									Dolichyl phosphate D-mannose	3.275698484	0.000007		Phenylalanyl-Aspartate	2.167328324	0.00016
Cyclic AMP	3.143131571	0.000002		L-Phenylalanine	2.731891916	<0.000001		Tyrosyl-Glycine	0.742866763	0.000233									Deoxyuridine triphosphate	3.36159629	0.000002		5-Amino-3-oxohexanoate	2.307966407	0.000014
PC(16:0/16:0)	3.213817737	0.000058		2-Ketobutyric acid	2.867633088	<0.000001		2-(a-Hydroxyethyl)thiamine diphosphate	0.83319138	0.000598									5-Taurinomethyl-2-thiouridine	3.494637076	0.000008		UDP-L-rhamnose	2.491128826	0.000324
Isoglobotriaose	3.229981873	0.000014		Hypoxanthine	2.969748614	0.000032		1-Methylinosine	2.052377306	0.000033									Phenylalanyl-Aspartate	3.709479812	<0.000001		Isovalerylglucuronide	2.720515925	0.000002
3-(3,5-Diiodo-4-hydroxyphenyl)pyruvate	3.336672258	<0.000001		L-2-Hydroxyglutaric acid	3.12597451	<0.000001		PC(20:1/22:1)	2.105884754	0.000045									Hyaluronic acid	3.851725225	0.000032		2-Oxo-3-hydroxy-4-phosphobutanoate	2.826166594	<0.000001
L-Aspartyl-4-phosphate	3.403868491	<0.000001		L-Threonine	3.150560556	<0.000001		5-Amino-3-oxohexanoate	2.307966407	0.000014									20-Oxo-leukotriene E4	4.187141531	0.000002		PE(14:1/14:1)	3.23314758	0.000306
Guanosine 2',3'-cyclic phosphate	3.45537934	<0.000001		1,2-Dehydrosalsolinol	3.346182832	0.000001		Isovalerylglucuronide	2.33186014	0.000064									Ethenodeoxyadenosine	4.290497038	0.000133		LysoPE(22:2/0:0)	3.346650426	<0.000001
Chenodeoxycholic acid disulfate	3.903295813	0.000221		Isoglobotriaose	3.378930362	<0.000001		L-Phenylalanine	2.579735876	<0.000001									DG(20:4)/15:0/0:0)	4.334694838	0.000118		Glucosylsphingosine	3.844447452	<0.000001
2,3-Dinor-8iso prostaglandin F2?	3.952077462	<0.000001		Cyclic AMP	3.48024092	0.000003		L-?-aspartyl-L-glutamic acid	2.641826016	0.00016									N-Acetylserotonin sulfate	5.067277252	<0.000001		Hyaluronic acid	3.851725225	0.000032
Cer(d18:0/26:0)	3.989854315	<0.000001		3-(3,5-Diiodo-4-hydroxyphenyl)pyruvate	3.679167853	<0.000001		N'-Formylkynurenine	2.699179871	<0.000001									Heme	6.199605074	0.000258		Ethenodeoxyadenosine	4.290497038	0.000133
2-Oxo-3-hydroxy-4-phosphobutanoic acid	4.513273182	0.000012		Chenodeoxycholic acid disulfate	3.880824647	0.00014		2-Ketobutyric acid	2.699793613	<0.000001									2-Oxo-3-hydroxy-4-phosphobutanoate	6.867636889	<0.000001		Adenosine thiamine triphosphate	6.067089138	<0.000001
Unknown	4.883416242	0.000335		LysoPC(18:1)	3.965621616	<0.000001		Indoxyl sulfate	2.710597015	<0.000001									LysoPC(20:3)	7.171164392	0.000168		19-Noraldosterone	6.737999493	0.00001
Unknown	5.174602817	0.000021		Inosine 2'-phosphate	4.274127284	<0.000001		L-Threonine	2.869664578	<0.000001									Deuteroporphyrin IX	7.30581332	0.000206
Glucosylsphingosine	5.255706782	0.000001		2,3-Dinor-8iso prostaglandin F2?	4.441664402	<0.000001		L-2-Hydroxyglutaric acid	2.8883478	<0.000001									Glucosylsphingosine	7.597159535	<0.000001
Ganglioside GT3 (d18:0/12:0)	5.434060446	0.000022		Cer(d18:0/26:0)	4.719088876	<0.000001		LysoPC(18:1)	2.966937479	0.000025									SM(d18:0/20:0)	7.644132028	0.00028
Vitamin D2 3-glucuronide	5.812943979	<0.000001		Guanosine 2',3'-cyclic phosphate	5.16881495	<0.000001		1,2-Dehydrosalsolinol	3.041385479	0.000049									PE(14:1/14:1)	7.930750521	0.000004
LysoPC(20:4)	6.232131108	0.000104		L-Aspartyl-4-phosphate	5.458147113	<0.000001		3-(3,5-Diiodo-4-hydroxyphenyl)pyruvate	3.072063804	<0.000001									Lactodifucotetraose	8.202149831	0.000004
Unknown	6.633017717	0.000005		LysoPC(17:0)	6.071269676	0.000003		?-CEHC	3.294156302	<0.000001									Adenosine thiamine triphosphate	8.466325165	<0.000001
Neurotensin 1-10	7.18542867	0.000027		N-Acetylserotonin sulfate	6.071940304	<0.000001		PIP(18:0/18:1)	3.396923342	0.000676									UDP-L-rhamnose	9.097578225	<0.000001
PE(14:1/P-16:0)	7.805427267	0.000308		Unknown	6.075132121	<0.000001		Cyclic AMP	3.41575759	0.000006									CMP-N-glycoloylneuraminate	11.77981374	<0.000001
12?-Hydroxy-3-oxocholadienate	17.58824283	<0.000001		Vitamin D2 3-glucuronide	6.118947432	<0.000001		Isoglobotriaose	3.691797242	<0.000001									Thymidine 5'-triphosphate	12.59081537	0.0003
3-Hydroxyphenyl-valeric acid	21.50693764	<0.000001		LysoPE(22:2/0:0)	6.322746328	0.000153		Deoxyuridine triphosphate	3.725871379	<0.000001									Thymidine 3',5'-cyclic monophosphate	13.26741689	0.000113
				Unknown	6.799688075	0.000002		Hyaluronic acid	3.851725225	0.000032									LysoPE(22:2/0:0)	16.95145351	<0.000001
				Unknown	7.336081761	<0.000001		7?-Hydroxy-3-oxo-5?-cholanoate	3.872208463	<0.000001									19-Noraldosterone	36.02516126	<0.000001
				UDP-L-rhamnose	7.49989053	0.000031		Phenylalanyl-Aspartate	3.982066455	<0.000001
				Ganglioside GT3 (d18:0/12:0)	7.533917673	<0.000001		2,3-Dinor-8iso prostaglandin F2?	4.084016762	<0.000001
				Neurotensin 1-10	7.575070114	0.000018		TG(20:2n6/20:5/22:6)	4.090079175	<0.000001
				LysoPC(20:4)	9.405756721	<0.000001		Ethenodeoxyadenosine	4.290497038	0.000133
				PE(14:1/P-16:0)	9.893388351	<0.000001		17-Hydroxymethylethisterone	4.496119046	<0.000001
				Glucosylsphingosine	10.38600303	<0.000001		Cer(d18:0/26:0)	4.628578242	<0.000001
				2-Oxo-3-hydroxy-4-phosphobutanoic acid	10.96733698	<0.000001		Dolichyl phosphate D-mannose	4.868301351	<0.000001
				12?-Hydroxy-3-oxocholadienate	19.89086232	<0.000001		20-Oxo-leukotriene E4	4.87973206	<0.000001
				3-Hydroxyphenyl-valeric acid	22.38710384	<0.000001		5-Taurinomethyl-2-thiouridine	5.025535117	<0.000001
								Unknown	5.473824175	0.000009
								DG(20:4/15:0/0:0)	5.60679376	0.00003
								Vitamin D2 3-glucuronide	5.697241013	<0.000001
								Unknown	5.982832091	0.000017
								Ganglioside GT3 (d18:0/12:0)	6.194181358	0.000004
								Unknown	6.441381044	0.000002
								O-acetyl-ADP-ribose	7.107178134	0.000292
								Bilirubin glucuronide	7.211045291	0.000141
								Guanosine 2',3'-cyclic phosphate	7.439221346	<0.000001
								DG(18:1n9/0:0/18:2n6)	7.949193391	0.000148
								L-Aspartyl-4-phosphate	8.404722735	<0.000001
								Adenosine thiamine triphosphate	8.466325165	<0.000001
								LysoPC(20:4)	8.54259184	<0.000001
								Neurotensin 1-10	8.617916545	<0.000001
								Lactodifucotetraose	8.92132732	0.000003
								Deuteroporphyrin IX	9.999763624	0.000112
								LysoPC(20:3)	10.12420268	0.000077
								PE(14:1(9Z)/P-16:0)	10.97723604	<0.000001
								PE(14:1/14:1)	11.14047438	0.000002
								Heme	11.17636287	0.000062
								N-Acetylserotonin sulfate	11.51853357	<0.000001
								Thymidine 3',5'-cyclic monophosphate	13.26741689	0.000113
								CMP-N-glycoloylneuraminate	17.45107928	<0.000001
								SM(d18:0/20:0)	17.99672963	0.000077
								12?-Hydroxy-3-oxocholadienate	18.2458901	<0.000001
								20-Hydroxy-leukotriene E4	18.46752638	0.000594
								UDP-L-rhamnose	18.68319349	<0.000001
								LysoPE(22:2/0:0)	21.16002169	<0.000001
								3-Hydroxyphenyl-valeric acid	23.46721202	<0.000001
								Thymidine 5'-triphosphate	23.84697572	0.000179
								2-Oxo-3-hydroxy-4-phosphobutanoic acid	30.99552139	<0.000001
								Glucosylsphingosine	39.92844289	<0.000001
								19-Noraldosterone	66.25281753	<0.000001
