## Supplementary material for "Exometabolomic analysis of decidualizing human endometrial stromal and perivascular cells": Table S3

Number	Pathway		Key
1	Valine, leucine & isoleucine biosynthesis			Lower levels at day eight
2	Glycerophospholipid metabolism			Higher levels at day eight
3	Glycine, serine & threonine metabolism
4	Phenylalanine, tyrosine and tryptophan biosynthesis
5	Linoleic acid metabolism
6	Aminoacyl-tRNA biosynthesis
7	Vitamin B6 metabolism
8	Phenylalanine metabolism
9	alpha-Linolenic acid metabolism
10	Glycosylphosphatidylinositol (GPI)- anchor biosynthesis
11	Propanoate metabolism
12	Cysteine& methionine metabolism
13	Arachidonic acid metabolism
14	Purine metabolism
15	Pyrimidine metabolism
16	Pentose & glucuronate interconversions
17	Sphingolipid metabolism
18	Porphyrin & chlorophyll metabolism
19	Amino & nucleotide sugar metabolism
20	Arginine & proline metabolism
21	1 N-Glycan biosynthesis
Note:	Corresponds to Figure 2C, compounds altered over decidualization (D0vsD8)
