## Supplementary material for "Exometabolomic analysis of decidualizing human endometrial stromal and perivascular cells": Table S4

D0
Metabolite	Fold Change	P value		Key
N2,N2-Dimethylguanosine	0.512	0.015			Lower levels in PVC than EnSC
					Higher levels in PVC than EnSC
D2
Metabolite	Fold Change	P value
3-Hydroxy-9Z-octadecenoylcarnitine	0.465	0.034
Biotinyl-5'-AMP	0.468	0.005
MG(0:0/24:1/0:0)	0.564	0.042
N-Acetyl-9-O-lactoylneuraminic acid	0.554	0.032
1,2-Dehydrosalsolinol	1.868	0.014
2-(a-Hydroxyethyl)thiamine diphosphate	3.093	0.028
2-Ketobutyric acid	2.030	0.009
Chondroitin 6'-sulfate	2.366	0.012
Creatine	2.003	0.024
di-Hydroxymelatonin	2.006	0.006
Epinephrine glucuronide	3.169	0.034
Unknown	2.815	0.046
L-Threonine	1.855	0.031
Nonanoylcarnitine	2.074	0.027
Phosphodimethylethanolamine	2.042	0.017
PIP(16:1(9Z)/18:0)	1.869	0.048
Tyrosyl-Glycine	2.534	0.011
Unknown	1.834	0.028
D4
Metabolite	Fold Change	P value
1-Phosphatidyl-1D-myo-inositol 3-phosphate	0.601	0.046
6-Phosphogluconic acid	0.414	0.003
MG(0:0/24:1/0:0)	0.543	0.019
Chenodeoxycholic acid disulfate	2.103	0.010
Formylkynurenine	1.827	0.036
SM(d18:0/12:0)	1.797	0.008
D8
Metabolite	Fold Change	P value
(S)-5-Amino-3-oxohexanoate	0.301	0.002
1-Methylinosine	0.363	0.003
Ethenodeoxyadenosine	0.393	0.028
Pyridinoline	0.408	0.008
Deoxyinosine	2.146	0.002
Ganglioside GT3 (d18:0/12:0)	2.025	0.008
Hypoxanthine	2.120	0.003
Lactosamine	1.689	0.048
SM(d18:0/12:0)	1.625	0.010
