## Supplementary Table 5 for "Exometabolomic analysis of decidualizing human endometrial stromal and perivascular cells"

Number	Pathway
1	Glycine, serine & threonine metabolism				Key
2	Valine, leucine & isoleucine biosynthesis					Lower levels in PVC
3	Biotin metabolism					Higher in PVC
4	Citrate Cycle (TCA cycle)
5	Pyruvate metabolism
6	Propanoate metabolism			Note:	Corresponds to figure 4 PVC vs EnSC
7	Glycolysis/ Gluconeogenesis
8	Cysteine and methionine metabolism
9	Arginine and proline metabolism
10	Aminoacyl- tRNA biosynthesis
11	Sphingolipid metabolusm
12	Pentose phosphate metabolism
13	Phosphatidylinositol signalling system
14	Inositol phoshate metabolism
15	Purine metabolism
Day 2 (EnSC vs PVC)
1	Glycine, serine & threonine metabolism
2	Valine, leucine & isoleucine biosynthesis
3	Biotin metabolism
4	Citrate Cycle (TCA cycle)
5	Pyruvate metabolism
6	Propanoate metabolism
7	Glycolysis/ Gluconeogenesis
8	Cysteine and methionine metabolism
9	Arginine and proline metabolism
10	Aminoacyl- tRNA biosynthesis
Day 4 (EnSC vs PVC)
11	Sphingolipid metabolusm
12	Pentose phosphate metabolism
13	Phosphatidylinositol signalling system
14	Inositol phoshate metabolism
Day 8 (EnSC vs PVC)
11	Sphingolipid metabolusm
15	Purine metabolism
